# Exploring the molecular function of metabolites identified in Elite Controllers and their role in epithelial integrity and immune regulation

**DOI:** 10.64898/2026.07.29.741523

**Authors:** Itziar Chapartegui Gonzalez, Aswathy Narayanan, Rafael Ceña Diez, Anders Sönnerborg, Shilpa Ray

## Abstract

Despite advances in treatment, HIV-1 infection continues to remain a major global health challenge, prompting ongoing efforts to understand the mechanisms that enable natural viral suppression and immune control. Elite controllers (ECs), a rare subset of PLWH individuals, naturally suppress HIV-1 replication without antiretroviral therapy, highlighting the importance of host-related factors in viral control. Understanding the mechanisms underlying this unique phenotype is crucial for developing novel therapeutic strategies. Previous studies from our group identified certain EC-specific metabolites, called dipeptides (DPs), and investigated their antiviral properties. We hypothesize that these dipeptides may potentially affect epithelial barrier integrity by modulating the expression of tight junction proteins, which in turn influences the mucosal barrier function, a key factor in HIV-1 pathogenesis. Therefore, in this study we investigated the impact of ten EC-specific DPs on tight junction (TJ) gene and protein expression in epithelial models derived from the female reproductive and gastrointestinal tracts, where we observed enhanced expression of different TJ genes (*CLDN1, CLDN3, CLDN4, CLDN7, CLDN14, TJP1, TJP2, OCLN*) and proteins (CLDN1, CLDN7, and CLDN14), suggesting the potential influence of these dipeptides on epithelial barrier function. Furthermore, we also examined different proteomic profiles between dipeptide (WG)-treated HeLa CD4^+^ CCR5^+^ cells compared with the untreated ones, and observed significantly reduced abundance of pro-inflammatory proteins, such as RELB Proto-Oncogene (RELB), TNF-α-induced protein 1 (TNFAIP1), TNF receptor superfamily member 1A (TNFRSF1A), and IL-32, in dipeptide-treated cells; and increased expression of proteins associated with tissue homeostasis (SMAD family member 5 [SMAD5]), cellular proliferation (transforming growth factor β receptor 3 [TGFBR3]), and epithelial integrity, like CD81. Interestingly, KEGG analysis revealed possible attenuation of NF-κB, MAPK, TNF, and JAK-STAT signaling pathways, along with the enrichment of mTOR and PI3K-AKT pathways in treated HeLa CD4^+^ CCR5^+^ cells. Overall, this study investigated the potential interplay between tight junction proteins and key signaling pathways involved in maintaining epithelial barrier integrity and modulating immune activation, potentially contributing to both HIV-1 control and to the chronic inflammation associated with infection.
