## Supplemental Table 1 for "Exploring the molecular function of metabolites identified in Elite Controllers and their role in epithelial integrity and immune regulation"

### Sheet: Selected proteins
Group	Name	Untreated-treated PValue	Untreated-treated AdjPVal	Untreated-treated log2Fold Change
P13232	interleukin 7	4.39131e-06	4.97365e-05	-0.89596		Untreated cells (control)
Q86VW2	Rho guanine nucleotide exchange factor 25	0.0172074	0.0396188	-0.546189		WG-treated cells
P51159	RAB27A, member RAS oncogene family	0.00057047	0.00245618	-0.32219
P60033	CD81 molecule	0.000507484	0.00224408	-0.234909
O00712	nuclear factor I B	0.018629	0.0421237	-0.214958
Q99460	proteasome 26S subunit, non-ATPase 1	0.0182427	0.0414314	-0.0983913
Q03167	transforming growth factor beta receptor 3	0.0218563	0.0478523	-0.0832214
Q99717	SMAD family member 5	0.0206752	0.04579	-0.0799767
Q15208	serine/threonine kinase 38	0.021601	0.0473884	-0.0754968
O14976	cyclin G associated kinase	0.0227925	0.0495016	-0.0658575
Q9Y624	F11 receptor	0.177278	0.268207	-0.055488
Q9BUP3	HIV-1 Tat interactive protein 2	0.0192358	0.0432613	0.094344
Q13829	TNF alpha induced protein 1	0.0219519	0.0480214	0.106322
P49137	MAPK activated protein kinase 2	0.0293152	0.0609523	0.109236
Q07157	tight junction protein 1	0.000706378	0.00293352	0.123429
P46937	Yes1 associated transcriptional regulator	0.0259556	0.0551355	0.129054
Q5JTD0	tight junction associated protein 1	0.050118	0.0950414	0.147419
Q9H5V9	STING1 ER exit protein 1	0.0223788	0.0487921	0.163964
Q9UDY2	tight junction protein 2	0.000812973	0.00328242	0.165062
P61073	C-X-C motif chemokine receptor 4	0.0284433	0.059407	0.185701
P42224	signal transducer and activator of transcription 1	3.5339e-06	4.18997e-05	0.19708
Q9C035	tripartite motif containing 5	0.0182231	0.0413988	0.340957
O00220	TNF receptor superfamily member 10a	0.00198151	0.00677095	0.354342
Q14145	kelch like ECH associated protein 1	1.61904e-07	4.06179e-06	0.425496
Q01201	RELB proto-oncogene, NF-kB subunit	0.000236096	0.00120254	0.506126
P29466	caspase 1	2.12858e-07	4.94297e-06	0.648405
P05161	ISG15 ubiquitin like modifier	2.00781e-08	8.77916e-07	0.67061
P56749	claudin 12	0.00146783	0.0053019	0.726934
P09914	interferon induced protein with tetratricopeptide repeats 1	6.98735e-11	2.16366e-08	0.749234
P09913	interferon induced protein with tetratricopeptide repeats 2	3.16946e-10	5.65388e-08	0.768143
O14879	interferon induced protein with tetratricopeptide repeats 3	2.17114e-10	4.26033e-08	0.793199
P09601	heme oxygenase 1	2.90028e-09	2.25389e-07	0.877078
P19438	TNF receptor superfamily member 1A	5.00132e-10	7.48971e-08	0.968476
Q15646	2'-5'-oligoadenylate synthetase like	2.22539e-11	7.93959e-09	1.00646
Q13501	sequestosome 1	4.14261e-13	5.41923e-10	1.44311
P24001	interleukin 32	1.88608e-11	7.28003e-09	1.8229
Q16666	interferon gamma inducible protein 16	1.18342e-16	9.28869e-13	1.93927
Q8TCB0	interferon induced protein 44	3.49572e-15	1.3719e-11	1.97931

### Sheet: KEGG enrichment
Category	Term	Count	%	Proteins	Fold Enrichment	PValue	Benjamini	FDR
KEGG_PATHWAY	hsa05164:Influenza A	22	11.7647	Q9BYX4, O95786, Q14116, P29466, Q15628, P55211, O14980, P31749, O00220, Q9Y6K5, P42224, P19438, O14727, P52948, Q9Y6K9, Q00534, P15260, Q00978, P05362, P05198, O15455, O14763	9.31687	9.81693e-15	2.05174e-12	1.32529e-12
KEGG_PATHWAY	hsa05169:Epstein-Barr virus infection	22	11.7647	P52564, O95786, Q15628, P55211, P04439, P31749, Q9Y6K5, Q99460, O00463, P16885, P46527, P42224, Q01201, O14727, Q9Y6K9, Q00534, P01889, P05161, P63000, Q00978, P05362, Q93009	7.90107	2.72253e-13	2.84504e-11	1.83771e-11
KEGG_PATHWAY	hsa05160:Hepatitis C	18	9.62567	O95786, P09914, O75925, Q15628, P55211, P31749, Q9Y6K5, P35222, P56749, P42224, P19438, O14727, P60033, Q9Y6K9, Q00534, Q00978, P05198, O15455	8.29409	3.37454e-11	2.35093e-09	1.51854e-09
KEGG_PATHWAY	hsa05167:Kaposi sarcoma-associated herpesvirus infection	19	10.1604	P52564, Q14457, Q15628, P55211, P04439, P31749, P35222, P16885, P42224, P19438, Q9Y6K9, Q00534, P01889, P15260, P63000, Q00978, P05362, O15455, P01024	7.10217	1.10097e-10	5.75259e-09	3.71578e-09
KEGG_PATHWAY	hsa04217:Necroptosis	16	8.55615	Q13501, P29466, Q15628, Q9UN37, P51692, O00220, O00463, O75351, P42224, P19438, Q8NB16, Q96CF2, P15260, Q00978, O15455, O14763	7.37252	3.07191e-09	1.28406e-07	8.29416e-08
KEGG_PATHWAY	hsa05162:Measles	15	8.02139	Q9BYX4, O95786, Q15628, P55211, P51692, P31749, Q9Y6K5, P46527, P42224, P11142, O14727, Q9Y6K9, Q00534, Q00978, P05198	7.90624	4.55674e-09	1.58727e-07	1.02527e-07
KEGG_PATHWAY	hsa04380:Osteoclast differentiation	15	8.02139	P52564, Q13501, P31749, P36897, P16885, P42224, P19438, Q01201, P37173, Q9Y6K9, P15260, P63000, P06241, Q00978, P01137	7.68508	6.60693e-09	1.97264e-07	1.27419e-07
KEGG_PATHWAY	hsa05220:Chronic myeloid leukemia	10	5.34759	P46527, P22681, P37173, Q9Y6K9, P51692, Q00534, P31749, P36897, P01137, P42771	9.51487	8.40776e-07	1.95247e-05	1.26116e-05
KEGG_PATHWAY	hsa05212:Pancreatic cancer	10	5.34759	P42224, P37173, P55211, Q9Y6K9, Q00534, P63000, P31749, P36897, P01137, P42771	9.51487	8.40776e-07	1.95247e-05	1.26116e-05
KEGG_PATHWAY	hsa05417:Lipid and atherosclerosis	15	8.02139	P52564, Q14116, P29466, P55211, P31749, O00220, P19438, P11142, O14727, Q9Y6K9, P63000, Q9UKW4, P05362, P05198, O14763	5.08781	1.16683e-06	2.43867e-05	1.57522e-05
KEGG_PATHWAY	hsa05161:Hepatitis B	13	6.95187	Q9BYX4, P52564, O95786, P55211, P51692, P31749, P36897, P42224, O14727, P37173, Q9Y6K9, P01137, O15455	5.84318	1.88701e-06	3.31849e-05	2.14352e-05
KEGG_PATHWAY	hsa05163:Human cytomegalovirus infection	15	8.02139	P52564, Q15628, P55211, P04439, P31749, O00463, P35222, P56945, P19438, Q9Y6K9, Q00534, P01889, P63000, P42771, Q15382	4.86269	2.00135e-06	3.31849e-05	2.14352e-05
KEGG_PATHWAY	hsa04210:Apoptosis	12	6.41711	P19438, O14727, Q15628, P07858, P55211, Q9UKK3, Q9Y6K9, P31749, O00220, O14763, P05198, P10144	6.46451	2.06413e-06	3.31849e-05	2.14352e-05
KEGG_PATHWAY	hsa05203:Viral carcinogenesis	14	7.48663	Q15628, P04439, P51692, O00463, P46527, Q9Y6K9, Q00534, P01889, P63000, Q00978, P42771, Q93009, P23497, P01024	5.00343	3.67808e-06	5.49085e-05	3.54672e-05
KEGG_PATHWAY	hsa05131:Shigellosis	15	8.02139	Q13501, Q14457, Q14116, P29466, Q15628, P31749, O00463, P56945, P16885, P19438, Q9Y6K9, P63000, Q8N122, Q15025, P01024	4.39587	6.51701e-06	9.08037e-05	5.86531e-05
KEGG_PATHWAY	hsa04933:AGE-RAGE signaling pathway in diabetic complications	10	5.34759	P46527, P42224, P37173, P51692, P63000, P31749, P36897, P05362, P01137, P16885	7.25391	8.29378e-06	0.000102658	6.63101e-05
KEGG_PATHWAY	hsa04218:Cellular senescence	12	6.41711	P52564, Q13501, P37173, P04439, Q00534, P01889, P31749, P36897, P01137, P42771, Q15382, Q07352	5.59983	8.35017e-06	0.000102658	6.63101e-05
KEGG_PATHWAY	hsa05418:Fluid shear stress and atherosclerosis	11	5.88235	P52564, Q13501, P19438, Q9Y6K9, P63000, P31749, P05362, P35222, Q8N2W9, P09601, Q14145	5.71567	1.96954e-05	0.000228685	0.000147715
KEGG_PATHWAY	hsa05200:Pathways in cancer	21	11.2299	P22681, P55211, P51692, P31749, P36897, O00463, P35222, P16885, P46527, P42224, P13232, O14727, P37173, Q9Y6K9, Q00534, P15260, P63000, P01137, P42771, P09601, Q14145	2.88659	2.7653e-05	0.000304183	0.000196482
KEGG_PATHWAY	hsa05152:Tuberculosis	12	6.41711	P42224, Q14116, P19438, P20339, O14727, Q15628, P55211, P15260, P31749, P01137, Q9UBG0, P01024	4.83062	3.35698e-05	0.000350804	0.000226596
KEGG_PATHWAY	hsa05014:Amyotrophic lateral sclerosis	17	9.09091	P52564, Q13501, P00395, Q14457, P29466, P55211, P14406, Q99460, P20339, P12074, P19438, O14727, P13073, P52948, P63000, P00414, P05198	3.35713	3.70626e-05	0.000368861	0.000238259
KEGG_PATHWAY	hsa05166:Human T-cell leukemia virus 1 infection	13	6.95187	P04439, P51692, O14980, P31749, P36897, P19438, Q01201, P37173, Q9Y6K9, P01889, P05362, P01137, P42771	4.25196	4.79784e-05	0.000455794	0.000294413
KEGG_PATHWAY	hsa04010:MAPK signaling pathway	15	8.02139	P52564, Q15628, P31749, P36897, O95382, Q9UHA4, P19438, P11142, Q01201, P37173, Q9BUB5, Q9Y6K9, P63000, P01137, P04792	3.66322	5.04598e-05	0.000458526	0.000296177
KEGG_PATHWAY	hsa05168:Herpes simplex virus 1 infection	20	10.6952	Q9BYX4, O95786, Q15628, P55211, P04439, P31749, Q9Y6K5, O00463, P42224, P19438, O14727, Q9Y6K9, P01889, P15260, Q00978, P05198, Q15382, O15455, P23497, P01024	2.8017	6.97976e-05	0.000607821	0.000392611
KEGG_PATHWAY	hsa04064:NF-kappa B signaling pathway	9	4.81283	O95786, P19438, Q01201, Q15628, Q9Y6K9, P05362, O00463, Q8N2W9, P16885	6.27981	8.32108e-05	0.000693043	0.00044766
KEGG_PATHWAY	hsa05171:Coronavirus disease - COVID-19	13	6.95187	Q9BYX4, O95786, P29466, Q9Y6K5, P16885, P42224, P19438, Q9Y6K9, P05161, Q00978, O15455, P01024, Q969Q0	4.00184	8.62159e-05	0.000693043	0.00044766
KEGG_PATHWAY	hsa05130:Pathogenic Escherichia coli infection	12	6.41711	Q14116, P19438, P29466, Q15628, P55211, Q9Y6K9, P63000, P06241, O00220, O14763, P56749, Q07157	4.3309	9.07888e-05	0.000702773	0.000453944
KEGG_PATHWAY	hsa05145:Toxoplasmosis	9	4.81283	P52564, P42224, P19438, P11142, P55211, Q9Y6K9, P15260, P31749, P01137	5.88732	0.00013117	0.000979089	0.000632426
KEGG_PATHWAY	hsa05170:Human immunodeficiency virus 1 infection	12	6.41711	P52564, P19438, Q15628, P55211, P04439, Q9Y6K9, P01889, P63000, P31749, O00463, Q9C035, P16885	4.12758	0.000139349	0.000995318	0.000642908
KEGG_PATHWAY	hsa05132:Salmonella infection	13	6.95187	P52564, Q14116, P29466, Q15628, P31749, O00220, P35222, P20339, P19438, Q8NB16, Q9Y6K9, P63000, O14763	3.79457	0.000142869	0.000995318	0.000642908
KEGG_PATHWAY	hsa05165:Human papillomavirus infection	15	8.02139	Q15646, Q15628, P04439, P31749, P35222, P46527, P42224, P19438, Q9Y6K9, Q00534, P01889, P05161, Q00978, Q15382, O15455	3.3002	0.000154091	0.00103887	0.000671043
KEGG_PATHWAY	hsa04060:Cytokine-cytokine receptor interaction	14	7.48663	Q14116, P24001, Q8IU57, Q9NP84, P36897, O00220, Q6UWB1, P13232, P19438, P37173, P41273, P15260, P01137, O14763	3.44195	0.000186824	0.00122019	0.000788164
KEGG_PATHWAY	hsa04621:NOD-like receptor signaling pathway	11	5.88235	P42224, Q14116, P29466, Q16666, P07858, Q9Y6K9, Q9BX69, Q00978, Q9Y6K5, O00463	4.26407	0.000232797	0.00147438	0.000952352
KEGG_PATHWAY	hsa04932:Non-alcoholic fatty liver disease	10	5.34759	P00395, P12074, P19438, P13073, P63000, P31749, P00414, P14406, P01137, P05198	4.66653	0.000266628	0.00163898	0.00105867
KEGG_PATHWAY	hsa05416:Viral myocarditis	7	3.74332	P55211, O43432, P04439, P01889, P63000, P06241, P05362	7.32645	0.000351091	0.00209651	0.00135421
KEGG_PATHWAY	hsa04650:Natural killer cell mediated cytotoxicity	9	4.81283	P15260, P63000, Q9UKW4, P06241, O00220, P05362, O14763, P10144, P16885	5.03344	0.000385525	0.00223819	0.00144572
KEGG_PATHWAY	hsa04630:JAK-STAT signaling pathway	10	5.34759	P42224, P13232, O75925, Q8IU57, P51692, P15260, P31749, Q00978, Q8N2W9, Q6UWB1	4.36098	0.00043998	0.00248529	0.00160533
KEGG_PATHWAY	hsa04140:Autophagy - animal	10	5.34759	Q13501, Q14457, Q8TB45, Q9BV40, P07858, P31749, Q8N122, Q15382, P05198, Q86VP1	4.33518	0.000459515	0.00250674	0.00161919
KEGG_PATHWAY	hsa05142:Chagas disease	8	4.27807	P19438, P37173, Q9Y6K9, P15260, P31749, P36897, P01137, P01024	5.69044	0.000473349	0.00250674	0.00161919
KEGG_PATHWAY	hsa05225:Hepatocellular carcinoma	10	5.34759	P37173, Q00534, P31749, P36897, P01137, P42771, P35222, P09601, Q14145, P16885	4.30967	0.000479759	0.00250674	0.00161919
KEGG_PATHWAY	hsa04659:Th17 cell differentiation	8	4.27807	P42224, P37173, Q9Y6K9, P51692, P15260, P36897, P01137, Q6UWB1	5.37721	0.000665937	0.00331383	0.00214051
KEGG_PATHWAY	hsa04620:Toll-like receptor signaling pathway	8	4.27807	Q9H0E2, P52564, P42224, Q9Y6K9, P63000, P31749, Q00978, O15455	5.37721	0.000665937	0.00331383	0.00214051
KEGG_PATHWAY	hsa04623:Cytosolic DNA-sensing pathway	7	3.74332	O95786, Q14116, Q8NB16, P29466, Q9UJV9, Q16666, Q9Y6K9	6.17893	0.000876363	0.00425953	0.00275137
KEGG_PATHWAY	hsa05134:Legionellosis	6	3.20856	Q14116, P11142, P29466, O14727, P55211, P01024	7.84976	0.00092025	0.00437119	0.00282349
KEGG_PATHWAY	hsa04668:TNF signaling pathway	8	4.27807	P52564, P19438, Q8NB16, Q15628, Q9Y6K9, P31749, P05362, O00463	4.92534	0.00112041	0.00509876	0.00329346
KEGG_PATHWAY	hsa05210:Colorectal cancer	7	3.74332	P37173, P55211, P63000, P31749, P36897, P01137, P35222	5.89484	0.00112221	0.00509876	0.00329346
KEGG_PATHWAY	hsa04150:mTOR signaling pathway	9	4.81283	Q0VGL1, Q9Y2Q5, P19438, Q8TB45, P31749, Q8N122, Q15382, Q9UHA4, A6NHX0	4.17329	0.00132495	0.00577671	0.00373137
KEGG_PATHWAY	hsa05020:Prion disease	12	6.41711	P00395, P12074, P11142, O14727, P13073, P55211, P63000, P06241, P00414, P14406, Q99460, P05198	3.16249	0.00132671	0.00577671	0.00373137
KEGG_PATHWAY	hsa05222:Small cell lung cancer	7	3.74332	P46527, O14727, P55211, Q9Y6K9, Q00534, P31749, O00463	5.51453	0.00158629	0.00676599	0.00437038
KEGG_PATHWAY	hsa05415:Diabetic cardiomyopathy	10	5.34759	P00395, P12074, P13073, P37173, P63000, P31749, P36897, P00414, P14406, P01137	3.57388	0.00181001	0.00756585	0.00488703
KEGG_PATHWAY	hsa05022:Pathways of neurodegeneration - multiple diseases	16	8.55615	P52564, Q13501, P00395, Q14457, P55211, P14406, Q99460, P35222, P20339, P12074, P19438, O14727, P13073, P63000, P00414, P05198	2.42698	0.00213063	0.00873139	0.00563989
KEGG_PATHWAY	hsa04664:Fc epsilon RI signaling pathway	6	3.20856	P52564, P63000, P31749, Q9UKW4, P06241, P16885	6.37082	0.00235514	0.00929967	0.00600697
KEGG_PATHWAY	hsa05010:Alzheimer disease	14	7.48663	P00395, Q14457, P55211, P31749, P14406, Q99460, P35222, P12074, P19438, O14727, P13073, Q9Y6K9, P00414, P05198	2.62328	0.00235829	0.00929967	0.00600697
KEGG_PATHWAY	hsa05135:Yersinia infection	8	4.27807	P52564, Q14116, P29466, Q9Y6K9, P63000, P31749, Q9UKW4, P56945	4.24722	0.00262549	0.0101616	0.00656373
KEGG_PATHWAY	hsa04625:C-type lectin receptor signaling pathway	7	3.74332	P42224, Q01201, P29466, Q9Y6K9, P31749, Q00978, P16885	4.8843	0.0029377	0.0111632	0.00721071
KEGG_PATHWAY	hsa05223:Non-small cell lung cancer	6	3.20856	P55211, P51692, Q00534, P31749, P42771, P16885	6.02174	0.00301577	0.0112553	0.00727015
KEGG_PATHWAY	hsa04115:p53 signaling pathway	6	3.20856	O14727, P55211, Q00534, O00220, P42771, O14763	5.86116	0.00339201	0.0124374	0.0080337
KEGG_PATHWAY	hsa05208:Chemical carcinogenesis - reactive oxygen species	10	5.34759	P00395, P12074, P13073, Q9Y6K9, P63000, P31749, P00414, P14406, P09601, Q14145	3.22751	0.0035998	0.0129717	0.00837884
KEGG_PATHWAY	hsa04670:Leukocyte transendothelial migration	7	3.74332	P63000, Q9UKW4, P05362, P35222, P56749, P56945, P16885	4.42113	0.00480443	0.0170191	0.0109932
KEGG_PATHWAY	hsa04144:Endocytosis	10	5.34759	P20339, P11142, P22681, Q96CF2, P37173, P04439, Q9UN37, P01889, P36897, O75351	2.90732	0.0070761	0.0246484	0.0159212
KEGG_PATHWAY	hsa04662:B cell receptor signaling pathway	6	3.20856	P60033, Q9Y6K9, P63000, P31749, Q9UKW4, P16885	4.83062	0.00770592	0.0264022	0.0170541
KEGG_PATHWAY	hsa04520:Adherens junction	6	3.20856	P37173, P63000, P36897, P06241, P35222, Q07157	4.72674	0.00843054	0.0284191	0.0183568
KEGG_PATHWAY	hsa04370:VEGF signaling pathway	5	2.6738	P55211, P63000, P31749, P04792, P16885	6.10537	0.0086903	0.0288297	0.0186221
KEGG_PATHWAY	hsa04215:Apoptosis - multiple species	4	2.13904	Q14457, P19438, O14727, P55211	9.15806	0.00901399	0.0294363	0.0190139
KEGG_PATHWAY	hsa05012:Parkinson disease	10	5.34759	P00395, P12074, O14727, P13073, P55211, P00414, P14406, Q99460, P05198, Q14145	2.70349	0.0111157	0.0357413	0.0230865
KEGG_PATHWAY	hsa04936:Alcoholic liver disease	7	3.74332	P52564, P19438, Q15628, Q9Y6K9, P31749, P35222, P01024	3.56147	0.013315	0.0421643	0.0272353
KEGG_PATHWAY	hsa04137:Mitophagy - animal	6	3.20856	Q13501, Q14457, P20339, O60313, P05198, Q86VP1	4.18654	0.0137906	0.0430183	0.027787
KEGG_PATHWAY	hsa04062:Chemokine signaling pathway	8	4.27807	P42224, Q9Y6K9, P51692, P63000, P31749, Q9UKW4, P56945, P16885	3.03687	0.0156747	0.0481765	0.0311188
KEGG_PATHWAY	hsa04066:HIF-1 signaling pathway	6	3.20856	P46527, Q9BUB5, P15260, P31749, P09601, P16885	4.03291	0.0159934	0.0483896	0.0312565
KEGG_PATHWAY	hsa04622:RIG-I-like receptor signaling pathway	5	2.6738	Q9BYX4, O95786, Q15628, Q9Y6K9, P05161	5.08781	0.016207	0.0483896	0.0312565
KEGG_PATHWAY	hsa01524:Platinum drug resistance	5	2.6738	P38398, O14727, P55211, P31749, P42771	4.8843	0.0185681	0.0546583	0.0353056
KEGG_PATHWAY	hsa05205:Proteoglycans in cancer	8	4.27807	P22681, P63000, P31749, Q9UKW4, P01137, Q53EL6, P35222, P16885	2.87312	0.0206058	0.0598141	0.0386359
KEGG_PATHWAY	hsa04935:Growth hormone synthesis, secretion and action	6	3.20856	P52564, P42224, P51692, P31749, P56945, P16885	3.60317	0.0247378	0.0698676	0.0451298
KEGG_PATHWAY	hsa04919:Thyroid hormone signaling pathway	6	3.20856	P42224, P55211, P31749, Q15382, P35222, P16885	3.60317	0.0247378	0.0698676	0.0451298
KEGG_PATHWAY	hsa03272:Virion - Hepatitis viruses	4	2.13904	P60033, Q9UN37, O75351, P56749	6.10537	0.0269015	0.0749656	0.0484228
KEGG_PATHWAY	hsa04012:ErbB signaling pathway	5	2.6738	P46527, P22681, P51692, P31749, P16885	4.25956	0.0289943	0.0797343	0.051503
KEGG_PATHWAY	hsa05144:Malaria	4	2.13904	Q14116, P60033, P05362, P01137	5.86116	0.0299011	0.0806089	0.052068
KEGG_PATHWAY	hsa04260:Cardiac muscle contraction	5	2.6738	P00395, P12074, P13073, P00414, P14406	4.2106	0.0300837	0.0806089	0.052068
KEGG_PATHWAY	hsa05235:PD-L1 expression and PD-1 checkpoint pathway in cancer	5	2.6738	P52564, P42224, Q9Y6K9, P15260, P31749	4.07025	0.0334962	0.0886165	0.0572403
KEGG_PATHWAY	hsa04068:FoxO signaling pathway	6	3.20856	P46527, P37173, P31749, P36897, P01137, Q93009	3.30516	0.0341668	0.0892607	0.0576564
KEGG_PATHWAY	hsa04120:Ubiquitin mediated proteolysis	6	3.20856	P38398, O75925, P22681, Q8N2W9, Q14145, Q7Z7E8	3.09568	0.0433459	0.111284	0.071882
KEGG_PATHWAY	hsa05215:Prostate cancer	5	2.6738	P46527, P55211, Q9Y6K9, P31749, P35222	3.73798	0.0436617	0.111284	0.071882
KEGG_PATHWAY	hsa05226:Gastric cancer	6	3.20856	P46527, P37173, P31749, P36897, P01137, P35222	2.93058	0.0526422	0.132557	0.0856228
KEGG_PATHWAY	hsa03250:Viral life cycle - HIV-1	4	2.13904	O14980, Q9UN37, O75351, Q9C035	4.57903	0.0555542	0.138224	0.0892835
KEGG_PATHWAY	hsa04151:PI3K-Akt signaling pathway	10	5.34759	P38398, P46527, P13232, P55211, Q9Y6K9, Q00534, P63000, P31749, Q8N122, Q15382	2.02388	0.0565571	0.139064	0.0898259
KEGG_PATHWAY	hsa05321:Inflammatory bowel disease	4	2.13904	P42224, Q14116, P15260, P01137	4.44027	0.0598598	0.14389	0.092943
KEGG_PATHWAY	hsa05016:Huntington disease	9	4.81283	P00395, Q14457, P12074, O14727, P13073, P55211, P00414, P14406, Q99460	2.12019	0.0598966	0.14389	0.092943
KEGG_PATHWAY	hsa04145:Phagosome	6	3.20856	P20339, P04439, P01889, P63000, Q9UBG0, P01024	2.7647	0.064392	0.152931	0.0987832
KEGG_PATHWAY	hsa04920:Adipocytokine signaling pathway	4	2.13904	P19438, Q15628, Q9Y6K9, P31749	4.18654	0.0689249	0.161857	0.104549
KEGG_PATHWAY	hsa05120:Epithelial cell signaling in Helicobacter pylori infection	4	2.13904	Q9Y6K9, P63000, Q07157, P16885	4.12758	0.0712835	0.165536	0.106925
KEGG_PATHWAY	hsa04071:Sphingolipid signaling pathway	5	2.6738	P19438, Q15628, P63000, P31749, P06241	3.00264	0.0833792	0.189937	0.122687
KEGG_PATHWAY	hsa05214:Glioma	4	2.13904	Q00534, P31749, P42771, P16885	3.85602	0.0836086	0.189937	0.122687
KEGG_PATHWAY	hsa05100:Bacterial invasion of epithelial cells	4	2.13904	P22681, P63000, P35222, P56945	3.75715	0.0887788	0.199514	0.128872
KEGG_PATHWAY	hsa04611:Platelet activation	5	2.6738	Q9BV40, P23219, P31749, P06241, P16885	2.90732	0.0912916	0.20111	0.129903
KEGG_PATHWAY	hsa05140:Leishmaniasis	4	2.13904	P42224, P15260, P01137, P01024	3.70959	0.0914135	0.20111	0.129903
KEGG_PATHWAY	hsa04612:Antigen processing and presentation	4	2.13904	P11142, P07858, P04439, P01889	3.618	0.0967797	0.209944	0.13561
KEGG_PATHWAY	hsa05330:Allograft rejection	3	1.60428	P04439, P01889, P10144	5.63573	0.0974381	0.209944	0.13561
KEGG_PATHWAY	hsa04714:Thermogenesis	7	3.74332	P00395, P12074, P13073, P00414, P14406, Q8N122, Q15382	2.18235	0.0990825	0.211309	0.136491

### Sheet: KEGG highlighted
KEGG term	Pathway name	Count	%	Proteins	Fold Enrichment	PValue	Benjamini	FDR	Highlighted proteins
hsa04010	MAPK signaling pathway	15	8.02139	P52564, Q15628, P31749, P36897, O95382, Q9UHA4, P19438, P11142, Q01201, P37173, Q9BUB5, Q9Y6K9, P63000, P01137, P04792	3.66322	5.04598e-05	0.000458526	0.000296177	RELB, TNFRSF1A
hsa04064	NF-kappa B signaling pathway	9	4.81283	O95786, P19438, Q01201, Q15628, Q9Y6K9, P05362, O00463, Q8N2W9, P16885	6.27981	8.32108e-05	0.000693043	0.00044766	RELB, TNFRSF1A
hsa04621	NOD-like receptor signaling pathway	11	5.88235	P42224, Q14116, P29466, Q16666, P07858, Q9Y6K9, Q9BX69, Q00978, Q9Y6K5, O00463	4.26407	0.000232797	0.00147438	0.000952352	STAT1, CASP1, IFI16
hsa04630	JAK-STAT signaling pathway	10	5.34759	P42224, P13232, O75925, Q8IU57, P51692, P15260, P31749, Q00978, Q8N2W9, Q6UWB1	4.36098	0.00043998	0.00248529	0.00160533	IL7, STAT1
hsa0462	Toll-like receptor signaling pathway	8	4.27807	Q9H0E2, P52564, P42224, Q9Y6K9, P63000, P31749, Q00978, O15455	5.37721	0.000665937	0.00331383	0.00214051	TNFAIP1, STAT1
hsa04668	TNF signaling pathway	8	4.27807	P52564, P19438, Q8NB16, Q15628, Q9Y6K9, P31749, P05362, O00463	4.92534	0.00112041	0.00509876	0.00329346	TNFRSF1A
hsa04150	mTOR signaling pathway	9	4.81283	Q0VGL1, Q9Y2Q5, P19438, Q8TB45, P31749, Q8N122, Q15382, Q9UHA4, A6NHX0	4.17329	0.00132495	0.00577671	0.00373137	TNFRSF1A
hsa04520	Adherens junction	6	3.20856	P37173, P63000, P36897, P06241, P35222, Q07157	4.72674	0.00843054	0.0284191	0.0183568	TJP1
hsa04151	PI3K-Akt signaling pathway	10	5.34759	P38398, P46527, P13232, P55211, Q9Y6K9, Q00534, P63000, P31749, Q8N122, Q15382	2.02388	0.0565571	0.139064	0.0898259	IL7
hsa04060	Cytokine-cytokine receptor interaction	14	7.48663	Q14116, P24001, Q8IU57, Q9NP84, P36897, O00220, Q6UWB1, P13232, P19438, P37173, P41273, P15260, P01137, O14763	3.44195	0.000186824	0.00122019	0.000788164	IL32, TNFSF10A, IL7, TNFRSF1A
